# Epithelial-Mesenchymal Wnt Crosstalk Directs Planar Cell Polarity in the Developing Cochlea

**DOI:** 10.64898/2026.02.24.705389

**Authors:** Ippei Kishimoto, Abel P. David, Kevin P. Rose, Balasubramanian Narasimhan, Bradley Efron, Sara E. Billings, Erin L. Su, Wuxing Dong, Taha A. Jan, Ronna Hertzano, Alan G. Cheng

**Author notes:** Corresponding author Alan G. Cheng, M.D. 801 Welch Road Department of Otolaryngology-HNS Stanford, CA 94305.

## Abstract

Cochlear hair cells are crucial for sound transduction and are precisely oriented by planar cell polarity (PCP). Wnt proteins direct PCP in vertebrates, but their roles in regulating cochlear PCP remain unclear. Here, we inhibited Wnt secretion by ablating Wntless in the cochlear epithelium and found shortened cochlea, mild hair cell misorientation and mislocalization of PCP proteins, Fzd6 and Dvl2, representing defects less severe than classic PCP mutants. Computational cell-communication analysis predicted that candidate Wnts from the cochlear epithelium (Wnt5a, Wnt7a, Wnt7b) and surrounding periotic mesenchyme (Wnt5a) act on developing hair cells. Deletion of Wnt5a, Wnt7a, and Wnt7b additively shortened the cochlea without causing hair cell misorientation or mislocalization of PCP proteins. Moreover, deletion of Wnt5a alone in the periotic mesenchyme failed to cause PCP defects. However, ablating both epithelial and mesenchymal Wnts caused a severely shortened cochlea with apically malrotated hair cells devoid of polarized core PCP proteins. Thus, Wnts serve as global instructive cues directing cochlear outgrowth and hair cell polarization, with remarkable redundancy of distinct Wnts across epithelial and mesenchymal compartments to ensure a fail-safe developmental program.
