## Supplementary material for "Epithelial-Mesenchymal Wnt Crosstalk Directs Planar Cell Polarity in the Developing Cochlea": Source data 1

### Sheet: Fig. 2e, g, i
Early embryonic cochlea dataset (E13.5 POM / E14.5 cochlear epithelium)
source	target	interaction_name	prob	interaction_name_2	pathway_name	ligand	receptor	annotation	evidence	id	contribution
PsC	HC	WNT7A_FZD1_LRP5	4.84611e-05	Wnt7a - (Fzd1+Lrp5)	WNT	Wnt7a	FZD1_LRP5	Secreted Signaling	KEGG: mmu04310; PMID: 23209147	1	0.0090361
HC	HC	WNT7A_FZD1_LRP5	6.53503e-05	Wnt7a - (Fzd1+Lrp5)	WNT	Wnt7a	FZD1_LRP5	Secreted Signaling	KEGG: mmu04310; PMID: 23209147	2	0.0090361
PsC	HC	WNT7A_FZD2_LRP5	6.35429e-05	Wnt7a - (Fzd2+Lrp5)	WNT	Wnt7a	FZD2_LRP5	Secreted Signaling	KEGG: mmu04310; PMID: 23209147	3	0.0090361
HC	HC	WNT7A_FZD2_LRP5	8.56875e-05	Wnt7a - (Fzd2+Lrp5)	WNT	Wnt7a	FZD2_LRP5	Secreted Signaling	KEGG: mmu04310; PMID: 23209147	4	0.0090361
PsC	HC	WNT7A_FZD3_LRP5	0.000201693	Wnt7a - (Fzd3+Lrp5)	WNT	Wnt7a	FZD3_LRP5	Secreted Signaling	KEGG: mmu04310; PMID: 23209147	5	0.0090361
HC	HC	WNT7A_FZD3_LRP5	0.000271961	Wnt7a - (Fzd3+Lrp5)	WNT	Wnt7a	FZD3_LRP5	Secreted Signaling	KEGG: mmu04310; PMID: 23209147	6	0.0090361
PsC	HC	WNT7A_FZD4_LRP5	0.000125878	Wnt7a - (Fzd4+Lrp5)	WNT	Wnt7a	FZD4_LRP5	Secreted Signaling	KEGG: mmu04310; PMID: 23209147	7	0.0090361
HC	HC	WNT7A_FZD4_LRP5	0.00016974	Wnt7a - (Fzd4+Lrp5)	WNT	Wnt7a	FZD4_LRP5	Secreted Signaling	KEGG: mmu04310; PMID: 23209147	8	0.0090361
PsC	HC	WNT7A_FZD6_LRP5	9.82384e-05	Wnt7a - (Fzd6+Lrp5)	WNT	Wnt7a	FZD6_LRP5	Secreted Signaling	KEGG: mmu04310; PMID: 23209147	9	0.0090361
HC	HC	WNT7A_FZD6_LRP5	0.000132472	Wnt7a - (Fzd6+Lrp5)	WNT	Wnt7a	FZD6_LRP5	Secreted Signaling	KEGG: mmu04310; PMID: 23209147	10	0.0090361
PsC	HC	WNT7A_FZD8_LRP5	8.73938e-05	Wnt7a - (Fzd8+Lrp5)	WNT	Wnt7a	FZD8_LRP5	Secreted Signaling	KEGG: mmu04310; PMID: 23209147	11	0.0090361
HC	HC	WNT7A_FZD8_LRP5	0.000117849	Wnt7a - (Fzd8+Lrp5)	WNT	Wnt7a	FZD8_LRP5	Secreted Signaling	KEGG: mmu04310; PMID: 23209147	12	0.0090361
PsC	HC	WNT7A_FZD9_LRP5	0.00017518	Wnt7a - (Fzd9+Lrp5)	WNT	Wnt7a	FZD9_LRP5	Secreted Signaling	KEGG: mmu04310; PMID: 23209147	13	0.0090361
HC	HC	WNT7A_FZD9_LRP5	0.000236215	Wnt7a - (Fzd9+Lrp5)	WNT	Wnt7a	FZD9_LRP5	Secreted Signaling	KEGG: mmu04310; PMID: 23209147	14	0.0090361
Epithelial	HC	WNT7B_FZD1_LRP5	0.000426264	Wnt7b - (Fzd1+Lrp5)	WNT	Wnt7b	FZD1_LRP5	Secreted Signaling	KEGG: mmu04310; PMID: 23209147	15	0.0494061
PsC	HC	WNT7B_FZD1_LRP5	0.0001786	Wnt7b - (Fzd1+Lrp5)	WNT	Wnt7b	FZD1_LRP5	Secreted Signaling	KEGG: mmu04310; PMID: 23209147	16	0.0494061
Epithelial	HC	WNT7B_FZD2_LRP5	0.000558724	Wnt7b - (Fzd2+Lrp5)	WNT	Wnt7b	FZD2_LRP5	Secreted Signaling	KEGG: mmu04310; PMID: 23209147	17	0.0494061
PsC	HC	WNT7B_FZD2_LRP5	0.000234155	Wnt7b - (Fzd2+Lrp5)	WNT	Wnt7b	FZD2_LRP5	Secreted Signaling	KEGG: mmu04310; PMID: 23209147	18	0.0494061
Epithelial	HC	WNT7B_FZD3_LRP5	0.00176768	Wnt7b - (Fzd3+Lrp5)	WNT	Wnt7b	FZD3_LRP5	Secreted Signaling	KEGG: mmu04310; PMID: 23209147	19	0.0494061
PsC	HC	WNT7B_FZD3_LRP5	0.000742446	Wnt7b - (Fzd3+Lrp5)	WNT	Wnt7b	FZD3_LRP5	Secreted Signaling	KEGG: mmu04310; PMID: 23209147	20	0.0494061
HC	HC	WNT7B_FZD3_LRP5	0.000108762	Wnt7b - (Fzd3+Lrp5)	WNT	Wnt7b	FZD3_LRP5	Secreted Signaling	KEGG: mmu04310; PMID: 23209147	21	0.0494061
Epithelial	HC	WNT7B_FZD4_LRP5	0.00110519	Wnt7b - (Fzd4+Lrp5)	WNT	Wnt7b	FZD4_LRP5	Secreted Signaling	KEGG: mmu04310; PMID: 23209147	22	0.0494061
PsC	HC	WNT7B_FZD4_LRP5	0.000463635	Wnt7b - (Fzd4+Lrp5)	WNT	Wnt7b	FZD4_LRP5	Secreted Signaling	KEGG: mmu04310; PMID: 23209147	23	0.0494061
HC	HC	WNT7B_FZD4_LRP5	6.78711e-05	Wnt7b - (Fzd4+Lrp5)	WNT	Wnt7b	FZD4_LRP5	Secreted Signaling	KEGG: mmu04310; PMID: 23209147	24	0.0494061
Epithelial	HC	WNT7B_FZD6_LRP5	0.000863088	Wnt7b - (Fzd6+Lrp5)	WNT	Wnt7b	FZD6_LRP5	Secreted Signaling	KEGG: mmu04310; PMID: 23209147	25	0.0494061
PsC	HC	WNT7B_FZD6_LRP5	0.000361911	Wnt7b - (Fzd6+Lrp5)	WNT	Wnt7b	FZD6_LRP5	Secreted Signaling	KEGG: mmu04310; PMID: 23209147	26	0.0494061
HC	HC	WNT7B_FZD6_LRP5	5.29663e-05	Wnt7b - (Fzd6+Lrp5)	WNT	Wnt7b	FZD6_LRP5	Secreted Signaling	KEGG: mmu04310; PMID: 23209147	27	0.0494061
Epithelial	HC	WNT7B_FZD8_LRP5	0.000768008	Wnt7b - (Fzd8+Lrp5)	WNT	Wnt7b	FZD8_LRP5	Secreted Signaling	KEGG: mmu04310; PMID: 23209147	28	0.0494061
PsC	HC	WNT7B_FZD8_LRP5	0.000321986	Wnt7b - (Fzd8+Lrp5)	WNT	Wnt7b	FZD8_LRP5	Secreted Signaling	KEGG: mmu04310; PMID: 23209147	29	0.0494061
HC	HC	WNT7B_FZD8_LRP5	4.71185e-05	Wnt7b - (Fzd8+Lrp5)	WNT	Wnt7b	FZD8_LRP5	Secreted Signaling	KEGG: mmu04310; PMID: 23209147	30	0.0494061
Epithelial	HC	WNT7B_FZD9_LRP5	0.00153627	Wnt7b - (Fzd9+Lrp5)	WNT	Wnt7b	FZD9_LRP5	Secreted Signaling	KEGG: mmu04310; PMID: 23209147	31	0.0494061
PsC	HC	WNT7B_FZD9_LRP5	0.000644981	Wnt7b - (Fzd9+Lrp5)	WNT	Wnt7b	FZD9_LRP5	Secreted Signaling	KEGG: mmu04310; PMID: 23209147	32	0.0494061
HC	HC	WNT7B_FZD9_LRP5	9.44611e-05	Wnt7b - (Fzd9+Lrp5)	WNT	Wnt7b	FZD9_LRP5	Secreted Signaling	KEGG: mmu04310; PMID: 23209147	33	0.0494061
PsC	PsC	WNT7A_FZD1_LRP6	0.000173494	Wnt7a - (Fzd1+Lrp6)	WNT	Wnt7a	FZD1_LRP6	Secreted Signaling	KEGG: mmu04310; PMID: 23209147	34	0.0090361
HC	PsC	WNT7A_FZD1_LRP6	0.000233939	Wnt7a - (Fzd1+Lrp6)	WNT	Wnt7a	FZD1_LRP6	Secreted Signaling	KEGG: mmu04310; PMID: 23209147	35	0.0090361
PsC	HC	WNT7A_FZD1_LRP6	0.000128916	Wnt7a - (Fzd1+Lrp6)	WNT	Wnt7a	FZD1_LRP6	Secreted Signaling	KEGG: mmu04310; PMID: 23209147	36	0.0090361
HC	HC	WNT7A_FZD1_LRP6	0.000173837	Wnt7a - (Fzd1+Lrp6)	WNT	Wnt7a	FZD1_LRP6	Secreted Signaling	KEGG: mmu04310; PMID: 23209147	37	0.0090361
PsC	PsC	WNT7A_FZD2_LRP6	0.000121215	Wnt7a - (Fzd2+Lrp6)	WNT	Wnt7a	FZD2_LRP6	Secreted Signaling	KEGG: mmu04310; PMID: 23209147	38	0.0090361
HC	PsC	WNT7A_FZD2_LRP6	0.000163451	Wnt7a - (Fzd2+Lrp6)	WNT	Wnt7a	FZD2_LRP6	Secreted Signaling	KEGG: mmu04310; PMID: 23209147	39	0.0090361
PsC	HC	WNT7A_FZD2_LRP6	0.000169024	Wnt7a - (Fzd2+Lrp6)	WNT	Wnt7a	FZD2_LRP6	Secreted Signaling	KEGG: mmu04310; PMID: 23209147	40	0.0090361
HC	HC	WNT7A_FZD2_LRP6	0.000227915	Wnt7a - (Fzd2+Lrp6)	WNT	Wnt7a	FZD2_LRP6	Secreted Signaling	KEGG: mmu04310; PMID: 23209147	41	0.0090361
PsC	PsC	WNT7A_FZD3_LRP6	0.000184207	Wnt7a - (Fzd3+Lrp6)	WNT	Wnt7a	FZD3_LRP6	Secreted Signaling	KEGG: mmu04310; PMID: 23209147	42	0.0090361
HC	PsC	WNT7A_FZD3_LRP6	0.000248382	Wnt7a - (Fzd3+Lrp6)	WNT	Wnt7a	FZD3_LRP6	Secreted Signaling	KEGG: mmu04310; PMID: 23209147	43	0.0090361
PsC	HC	WNT7A_FZD3_LRP6	0.000536152	Wnt7a - (Fzd3+Lrp6)	WNT	Wnt7a	FZD3_LRP6	Secreted Signaling	KEGG: mmu04310; PMID: 23209147	44	0.0090361
HC	HC	WNT7A_FZD3_LRP6	0.0007228	Wnt7a - (Fzd3+Lrp6)	WNT	Wnt7a	FZD3_LRP6	Secreted Signaling	KEGG: mmu04310; PMID: 23209147	45	0.0090361
PsC	PsC	WNT7A_FZD4_LRP6	0.000130754	Wnt7a - (Fzd4+Lrp6)	WNT	Wnt7a	FZD4_LRP6	Secreted Signaling	KEGG: mmu04310; PMID: 23209147	46	0.0090361
HC	PsC	WNT7A_FZD4_LRP6	0.000176313	Wnt7a - (Fzd4+Lrp6)	WNT	Wnt7a	FZD4_LRP6	Secreted Signaling	KEGG: mmu04310; PMID: 23209147	47	0.0090361
PsC	HC	WNT7A_FZD4_LRP6	0.000334736	Wnt7a - (Fzd4+Lrp6)	WNT	Wnt7a	FZD4_LRP6	Secreted Signaling	KEGG: mmu04310; PMID: 23209147	48	0.0090361
HC	HC	WNT7A_FZD4_LRP6	0.000451319	Wnt7a - (Fzd4+Lrp6)	WNT	Wnt7a	FZD4_LRP6	Secreted Signaling	KEGG: mmu04310; PMID: 23209147	49	0.0090361
PsC	HC	WNT7A_FZD6_LRP6	0.000261271	Wnt7a - (Fzd6+Lrp6)	WNT	Wnt7a	FZD6_LRP6	Secreted Signaling	KEGG: mmu04310; PMID: 23209147	50	0.0090361
HC	HC	WNT7A_FZD6_LRP6	0.000352283	Wnt7a - (Fzd6+Lrp6)	WNT	Wnt7a	FZD6_LRP6	Secreted Signaling	KEGG: mmu04310; PMID: 23209147	51	0.0090361
PsC	HC	WNT7A_FZD8_LRP6	0.000232441	Wnt7a - (Fzd8+Lrp6)	WNT	Wnt7a	FZD8_LRP6	Secreted Signaling	KEGG: mmu04310; PMID: 23209147	52	0.0090361
HC	HC	WNT7A_FZD8_LRP6	0.000313416	Wnt7a - (Fzd8+Lrp6)	WNT	Wnt7a	FZD8_LRP6	Secreted Signaling	KEGG: mmu04310; PMID: 23209147	53	0.0090361
PsC	PsC	WNT7A_FZD9_LRP6	0.000309569	Wnt7a - (Fzd9+Lrp6)	WNT	Wnt7a	FZD9_LRP6	Secreted Signaling	KEGG: mmu04310; PMID: 23209147	54	0.0090361
HC	PsC	WNT7A_FZD9_LRP6	0.000417384	Wnt7a - (Fzd9+Lrp6)	WNT	Wnt7a	FZD9_LRP6	Secreted Signaling	KEGG: mmu04310; PMID: 23209147	55	0.0090361
PsC	HC	WNT7A_FZD9_LRP6	0.000465732	Wnt7a - (Fzd9+Lrp6)	WNT	Wnt7a	FZD9_LRP6	Secreted Signaling	KEGG: mmu04310; PMID: 23209147	56	0.0090361
HC	HC	WNT7A_FZD9_LRP6	0.000627891	Wnt7a - (Fzd9+Lrp6)	WNT	Wnt7a	FZD9_LRP6	Secreted Signaling	KEGG: mmu04310; PMID: 23209147	57	0.0090361
Epithelial	PsC	WNT7B_FZD1_LRP6	0.0015208	Wnt7b - (Fzd1+Lrp6)	WNT	Wnt7b	FZD1_LRP6	Secreted Signaling	KEGG: mmu04310; PMID: 23209147	58	0.0494061
PsC	PsC	WNT7B_FZD1_LRP6	0.000638679	Wnt7b - (Fzd1+Lrp6)	WNT	Wnt7b	FZD1_LRP6	Secreted Signaling	KEGG: mmu04310; PMID: 23209147	59	0.0494061
Epithelial	HC	WNT7B_FZD1_LRP6	0.00113179	Wnt7b - (Fzd1+Lrp6)	WNT	Wnt7b	FZD1_LRP6	Secreted Signaling	KEGG: mmu04310; PMID: 23209147	60	0.0494061
PsC	HC	WNT7B_FZD1_LRP6	0.000474815	Wnt7b - (Fzd1+Lrp6)	WNT	Wnt7b	FZD1_LRP6	Secreted Signaling	KEGG: mmu04310; PMID: 23209147	61	0.0494061
Epithelial	PsC	WNT7B_FZD2_LRP6	0.001064	Wnt7b - (Fzd2+Lrp6)	WNT	Wnt7b	FZD2_LRP6	Secreted Signaling	KEGG: mmu04310; PMID: 23209147	62	0.0494061
PsC	PsC	WNT7B_FZD2_LRP6	0.000446426	Wnt7b - (Fzd2+Lrp6)	WNT	Wnt7b	FZD2_LRP6	Secreted Signaling	KEGG: mmu04310; PMID: 23209147	63	0.0494061
Epithelial	HC	WNT7B_FZD2_LRP6	0.00148251	Wnt7b - (Fzd2+Lrp6)	WNT	Wnt7b	FZD2_LRP6	Secreted Signaling	KEGG: mmu04310; PMID: 23209147	64	0.0494061
PsC	HC	WNT7B_FZD2_LRP6	0.000622346	Wnt7b - (Fzd2+Lrp6)	WNT	Wnt7b	FZD2_LRP6	Secreted Signaling	KEGG: mmu04310; PMID: 23209147	65	0.0494061
Epithelial	PsC	WNT7B_FZD3_LRP6	0.00161424	Wnt7b - (Fzd3+Lrp6)	WNT	Wnt7b	FZD3_LRP6	Secreted Signaling	KEGG: mmu04310; PMID: 23209147	66	0.0494061
PsC	PsC	WNT7B_FZD3_LRP6	0.000678052	Wnt7b - (Fzd3+Lrp6)	WNT	Wnt7b	FZD3_LRP6	Secreted Signaling	KEGG: mmu04310; PMID: 23209147	67	0.0494061
Epithelial	HC	WNT7B_FZD3_LRP6	0.00466213	Wnt7b - (Fzd3+Lrp6)	WNT	Wnt7b	FZD3_LRP6	Secreted Signaling	KEGG: mmu04310; PMID: 23209147	68	0.0494061
PsC	HC	WNT7B_FZD3_LRP6	0.00196852	Wnt7b - (Fzd3+Lrp6)	WNT	Wnt7b	FZD3_LRP6	Secreted Signaling	KEGG: mmu04310; PMID: 23209147	69	0.0494061
HC	HC	WNT7B_FZD3_LRP6	0.000289261	Wnt7b - (Fzd3+Lrp6)	WNT	Wnt7b	FZD3_LRP6	Secreted Signaling	KEGG: mmu04310; PMID: 23209147	70	0.0494061
Epithelial	PsC	WNT7B_FZD4_LRP6	0.00114745	Wnt7b - (Fzd4+Lrp6)	WNT	Wnt7b	FZD4_LRP6	Secreted Signaling	KEGG: mmu04310; PMID: 23209147	71	0.0494061
PsC	PsC	WNT7B_FZD4_LRP6	0.000481518	Wnt7b - (Fzd4+Lrp6)	WNT	Wnt7b	FZD4_LRP6	Secreted Signaling	KEGG: mmu04310; PMID: 23209147	72	0.0494061
HC	PsC	WNT7B_FZD4_LRP6	7.05025e-05	Wnt7b - (Fzd4+Lrp6)	WNT	Wnt7b	FZD4_LRP6	Secreted Signaling	KEGG: mmu04310; PMID: 23209147	73	0.0494061
Epithelial	HC	WNT7B_FZD4_LRP6	0.0029245	Wnt7b - (Fzd4+Lrp6)	WNT	Wnt7b	FZD4_LRP6	Secreted Signaling	KEGG: mmu04310; PMID: 23209147	74	0.0494061
PsC	HC	WNT7B_FZD4_LRP6	0.00123092	Wnt7b - (Fzd4+Lrp6)	WNT	Wnt7b	FZD4_LRP6	Secreted Signaling	KEGG: mmu04310; PMID: 23209147	75	0.0494061
HC	HC	WNT7B_FZD4_LRP6	0.00018054	Wnt7b - (Fzd4+Lrp6)	WNT	Wnt7b	FZD4_LRP6	Secreted Signaling	KEGG: mmu04310; PMID: 23209147	76	0.0494061
Epithelial	HC	WNT7B_FZD6_LRP6	0.00228662	Wnt7b - (Fzd6+Lrp6)	WNT	Wnt7b	FZD6_LRP6	Secreted Signaling	KEGG: mmu04310; PMID: 23209147	77	0.0494061
PsC	HC	WNT7B_FZD6_LRP6	0.000961313	Wnt7b - (Fzd6+Lrp6)	WNT	Wnt7b	FZD6_LRP6	Secreted Signaling	KEGG: mmu04310; PMID: 23209147	78	0.0494061
HC	HC	WNT7B_FZD6_LRP6	0.000140902	Wnt7b - (Fzd6+Lrp6)	WNT	Wnt7b	FZD6_LRP6	Secreted Signaling	KEGG: mmu04310; PMID: 23209147	79	0.0494061
Epithelial	HC	WNT7B_FZD8_LRP6	0.00203568	Wnt7b - (Fzd8+Lrp6)	WNT	Wnt7b	FZD8_LRP6	Secreted Signaling	KEGG: mmu04310; PMID: 23209147	80	0.0494061
PsC	HC	WNT7B_FZD8_LRP6	0.000855428	Wnt7b - (Fzd8+Lrp6)	WNT	Wnt7b	FZD8_LRP6	Secreted Signaling	KEGG: mmu04310; PMID: 23209147	81	0.0494061
HC	HC	WNT7B_FZD8_LRP6	0.000125348	Wnt7b - (Fzd8+Lrp6)	WNT	Wnt7b	FZD8_LRP6	Secreted Signaling	KEGG: mmu04310; PMID: 23209147	82	0.0494061
Epithelial	PsC	WNT7B_FZD9_LRP6	0.00270384	Wnt7b - (Fzd9+Lrp6)	WNT	Wnt7b	FZD9_LRP6	Secreted Signaling	KEGG: mmu04310; PMID: 23209147	83	0.0494061
PsC	PsC	WNT7B_FZD9_LRP6	0.00113826	Wnt7b - (Fzd9+Lrp6)	WNT	Wnt7b	FZD9_LRP6	Secreted Signaling	KEGG: mmu04310; PMID: 23209147	84	0.0494061
HC	PsC	WNT7B_FZD9_LRP6	0.000166969	Wnt7b - (Fzd9+Lrp6)	WNT	Wnt7b	FZD9_LRP6	Secreted Signaling	KEGG: mmu04310; PMID: 23209147	85	0.0494061
Epithelial	HC	WNT7B_FZD9_LRP6	0.00405648	Wnt7b - (Fzd9+Lrp6)	WNT	Wnt7b	FZD9_LRP6	Secreted Signaling	KEGG: mmu04310; PMID: 23209147	86	0.0494061
PsC	HC	WNT7B_FZD9_LRP6	0.0017109	Wnt7b - (Fzd9+Lrp6)	WNT	Wnt7b	FZD9_LRP6	Secreted Signaling	KEGG: mmu04310; PMID: 23209147	87	0.0494061
HC	HC	WNT7B_FZD9_LRP6	0.000251242	Wnt7b - (Fzd9+Lrp6)	WNT	Wnt7b	FZD9_LRP6	Secreted Signaling	KEGG: mmu04310; PMID: 23209147	88	0.0494061
POM	HC	WNT5A_FZD3	0.0105858	Wnt5a - Fzd3	ncWNT	Wnt5a	Fzd3	Secreted Signaling	KEGG: mmu04310	89	0.0375551
POM	PsC	WNT5A_FZD4	0.00104853	Wnt5a - Fzd4	ncWNT	Wnt5a	Fzd4	Secreted Signaling	KEGG: mmu04310	90	0.0375551
Epithelial	PsC	WNT5A_FZD4	0.000357184	Wnt5a - Fzd4	ncWNT	Wnt5a	Fzd4	Secreted Signaling	KEGG: mmu04310	91	0.0375551
POM	HC	WNT5A_FZD4	0.00414824	Wnt5a - Fzd4	ncWNT	Wnt5a	Fzd4	Secreted Signaling	KEGG: mmu04310	92	0.0375551
Epithelial	HC	WNT5A_FZD4	0.00141601	Wnt5a - Fzd4	ncWNT	Wnt5a	Fzd4	Secreted Signaling	KEGG: mmu04310	93	0.0375551
POM	HC	WNT5A_FZD6	0.00253026	Wnt5a - Fzd6	ncWNT	Wnt5a	Fzd6	Secreted Signaling	KEGG: mmu04310	94	0.0375551
Epithelial	HC	WNT5A_FZD6	0.000862782	Wnt5a - Fzd6	ncWNT	Wnt5a	Fzd6	Secreted Signaling	KEGG: mmu04310	95	0.0375551
POM	HC	WNT5A_FZD8	0.00200339	Wnt5a - Fzd8	ncWNT	Wnt5a	Fzd8	Secreted Signaling	KEGG: mmu04310	96	0.0375551
POM	PsC	WNT5A_FZD9	0.00585587	Wnt5a - Fzd9	ncWNT	Wnt5a	Fzd9	Secreted Signaling	KEGG: mmu04310	97	0.0375551
POM	HC	WNT5A_FZD9	0.00800523	Wnt5a - Fzd9	ncWNT	Wnt5a	Fzd9	Secreted Signaling	KEGG: mmu04310	98	0.0375551
POM	HC	WNT5A_MCAM	0.000553364	Wnt5a - Mcam	ncWNT	Wnt5a	Mcam	Secreted Signaling	PMID: 24335906	99	0.0375551
Epithelial	HC	WNT5A_MCAM	0.000188443	Wnt5a - Mcam	ncWNT	Wnt5a	Mcam	Secreted Signaling	PMID: 24335906	100	0.0375551
POM	PsC	WNT5B_FZD1	8.55377e-06	Wnt5b - Fzd1	ncWNT	Wnt5b	Fzd1	Secreted Signaling	KEGG: mmu04310	101	0.000189403
POM	HC	WNT5B_FZD1	2.85567e-06	Wnt5b - Fzd1	ncWNT	Wnt5b	Fzd1	Secreted Signaling	KEGG: mmu04310	102	0.000189403
POM	PsC	WNT5B_FZD2	4.174e-06	Wnt5b - Fzd2	ncWNT	Wnt5b	Fzd2	Secreted Signaling	KEGG: mmu04310	103	0.000189403
POM	HC	WNT5B_FZD2	4.91012e-06	Wnt5b - Fzd2	ncWNT	Wnt5b	Fzd2	Secreted Signaling	KEGG: mmu04310	104	0.000189403
POM	PsC	WNT5B_FZD3	9.64337e-06	Wnt5b - Fzd3	ncWNT	Wnt5b	Fzd3	Secreted Signaling	KEGG: mmu04310	105	0.000189403
POM	HC	WNT5B_FZD3	4.95073e-05	Wnt5b - Fzd3	ncWNT	Wnt5b	Fzd3	Secreted Signaling	KEGG: mmu04310	106	0.000189403
POM	PsC	WNT5B_FZD4	4.85712e-06	Wnt5b - Fzd4	ncWNT	Wnt5b	Fzd4	Secreted Signaling	KEGG: mmu04310	107	0.000189403
POM	HC	WNT5B_FZD4	1.92755e-05	Wnt5b - Fzd4	ncWNT	Wnt5b	Fzd4	Secreted Signaling	KEGG: mmu04310	108	0.000189403
POM	HC	WNT5B_FZD6	1.17383e-05	Wnt5b - Fzd6	ncWNT	Wnt5b	Fzd6	Secreted Signaling	KEGG: mmu04310	109	0.000189403
POM	HC	WNT5B_FZD8	9.28918e-06	Wnt5b - Fzd8	ncWNT	Wnt5b	Fzd8	Secreted Signaling	KEGG: mmu04310	110	0.000189403
POM	PsC	WNT5B_FZD9	2.72569e-05	Wnt5b - Fzd9	ncWNT	Wnt5b	Fzd9	Secreted Signaling	KEGG: mmu04310	111	0.000189403
POM	HC	WNT5B_FZD9	3.73417e-05	Wnt5b - Fzd9	ncWNT	Wnt5b	Fzd9	Secreted Signaling	KEGG: mmu04310	112	0.000189403

### Sheet: Fig. 2f, h, j
Early embryonic cochlea dataset (E15.5 POM / E16.5 cochlear epitheium)
source	target	interaction_name	prob	interaction_name_2	pathway_name	ligand	receptor	annotation	evidence	id	contribution
PsC	Epithelial	WNT7A_FZD2_LRP6	0.000107099	Wnt7a - (Fzd2+Lrp6)	WNT	Wnt7a	FZD2_LRP6	Secreted Signaling	KEGG: mmu04310; PMID: 23209147	1	0.00165463
PsC	PsC	WNT7A_FZD3_LRP6	0.000209857	Wnt7a - (Fzd3+Lrp6)	WNT	Wnt7a	FZD3_LRP6	Secreted Signaling	KEGG: mmu04310; PMID: 23209147	2	0.00165463
PsC	Epithelial	WNT7A_FZD3_LRP6	0.000144703	Wnt7a - (Fzd3+Lrp6)	WNT	Wnt7a	FZD3_LRP6	Secreted Signaling	KEGG: mmu04310; PMID: 23209147	3	0.00165463
PsC	PsC	WNT7A_FZD4_LRP6	0.000370031	Wnt7a - (Fzd4+Lrp6)	WNT	Wnt7a	FZD4_LRP6	Secreted Signaling	KEGG: mmu04310; PMID: 23209147	4	0.00165463
PsC	PsC	WNT7A_FZD9_LRP6	0.000822944	Wnt7a - (Fzd9+Lrp6)	WNT	Wnt7a	FZD9_LRP6	Secreted Signaling	KEGG: mmu04310; PMID: 23209147	5	0.00165463
Epithelial	Epithelial	WNT7B_FZD2_LRP6	0.000353622	Wnt7b - (Fzd2+Lrp6)	WNT	Wnt7b	FZD2_LRP6	Secreted Signaling	KEGG: mmu04310; PMID: 23209147	6	0.00544156
Epithelial	PsC	WNT7B_FZD3_LRP6	0.000692262	Wnt7b - (Fzd3+Lrp6)	WNT	Wnt7b	FZD3_LRP6	Secreted Signaling	KEGG: mmu04310; PMID: 23209147	7	0.00544156
Epithelial	Epithelial	WNT7B_FZD3_LRP6	0.000477614	Wnt7b - (Fzd3+Lrp6)	WNT	Wnt7b	FZD3_LRP6	Secreted Signaling	KEGG: mmu04310; PMID: 23209147	8	0.00544156
Epithelial	PsC	WNT7B_FZD4_LRP6	0.00121882	Wnt7b - (Fzd4+Lrp6)	WNT	Wnt7b	FZD4_LRP6	Secreted Signaling	KEGG: mmu04310; PMID: 23209147	9	0.00544156
Epithelial	PsC	WNT7B_FZD9_LRP6	0.00269925	Wnt7b - (Fzd9+Lrp6)	WNT	Wnt7b	FZD9_LRP6	Secreted Signaling	KEGG: mmu04310; PMID: 23209147	10	0.00544156
POM	PsC	WNT5A_FZD4	0.0156815	Wnt5a - Fzd4	ncWNT	Wnt5a	Fzd4	Secreted Signaling	KEGG: mmu04310	11	0.124001
Epithelial	PsC	WNT5A_FZD4	0.00599038	Wnt5a - Fzd4	ncWNT	Wnt5a	Fzd4	Secreted Signaling	KEGG: mmu04310	12	0.124001
POM	PsC	WNT5A_FZD9	0.073284	Wnt5a - Fzd9	ncWNT	Wnt5a	Fzd9	Secreted Signaling	KEGG: mmu04310	13	0.124001
Epithelial	PsC	WNT5A_FZD9	0.0290451	Wnt5a - Fzd9	ncWNT	Wnt5a	Fzd9	Secreted Signaling	KEGG: mmu04310	14	0.124001
POM	Epithelial	WNT5B_FZD2	0.000137678	Wnt5b - Fzd2	ncWNT	Wnt5b	Fzd2	Secreted Signaling	KEGG: mmu04310	15	0.0107497
POM	PsC	WNT5B_FZD3	0.000532862	Wnt5b - Fzd3	ncWNT	Wnt5b	Fzd3	Secreted Signaling	KEGG: mmu04310	16	0.0107497
POM	Epithelial	WNT5B_FZD3	0.000251381	Wnt5b - Fzd3	ncWNT	Wnt5b	Fzd3	Secreted Signaling	KEGG: mmu04310	17	0.0107497
POM	PsC	WNT5B_FZD4	0.00165693	Wnt5b - Fzd4	ncWNT	Wnt5b	Fzd4	Secreted Signaling	KEGG: mmu04310	18	0.0107497
POM	PsC	WNT5B_FZD9	0.0081709	Wnt5b - Fzd9	ncWNT	Wnt5b	Fzd9	Secreted Signaling	KEGG: mmu04310	19	0.0107497
