## Supplementary Table 1 for "Epithelial-Mesenchymal Wnt Crosstalk Directs Planar Cell Polarity in the Developing Cochlea"

### Sheet: Mean and variance
			Sox9-Wls cKO (Tam at E10.5/11.5)		Sox9-Wls cKO (Tam at E11.5/12.5)		Emx2-Wnt7a; Wnt7b cKO		Emx2-Wnt5a; Wnt7b cKO		Emx2-Wnt7b cKO		Emx2-Wls cKO		Emx2-Wnt5a; Wnt7a; Wnt7b cKO		Emx2-Wnt5a; Wnt7a cKO		Emx2-Wnt5a cKO		Emx2-Wnt7a cKO		Dermo1-Wnt5a cKO
Circular Mean difference (degree difference relative to controls)	Basal	OHC3	50.95	*	23.86	*	4.3	*	0.3		-2.13		0.67		0.24		-0.69		0.45		0.27		-1.3
		OHC2	29.82	*	11.16	*	1.95		-1.15		-2.53	*	-2.69	*	-1.49		-2.03		0.1		-0.4		-0.74
		OHC1	14.99	*	6.74	*	1.37		-1.59		-2.3	*	-2.83	*	-1.28		-2.11		0.07		-0.49		-0.71
		IHC	7.47	*	3.83	*	2.07		-3.26	*	-2.66	*	-4.69	*	-2.13		-2.6		0.1		-0.46		-0.88
	Middle	OHC3	62.65	*	35.73	*	6.41	*	3.01		-3.3		0.82		1.06		-1.29		0.69		0.48		-2.1
		OHC2	24.33	*	15.31	*	2.77		-1.58		-3.12	*	-2.95	*	-1.82		-2.72		0.19		-0.47		-1.27
		OHC1	10.42	*	8.48	*	1.84		-2.02		-2.88	*	-3.4	*	-2.35		-3		0.07		-0.54		-0.85
		IHC	14.15	*	4.26	*	3.17		-2.71		-3.63	*	-5.02	*	-2.62		-4.09		0.14		-0.66		-1.22
Circular Variance ratio (relative to control, all rows combined)			5.33	*	3.28	*	1.52		1.73	*	1.1		2	*	1.58		1.27		1.04		1.12		0.92
